# The polypharmacological profiles of xanomeline and N-desmethylxanomeline

**DOI:** 10.1101/2025.11.20.689572

**Authors:** Kensuke Sakamoto, Xi-Ping Huang, Talia L. Albert, Paloma M. Knobloch, Grace K. Foland, Bryan L Roth

**Affiliations:** NIMH Psychoactive Drug Screening Program and the Department of Pharmacology, UNC Chapel Hill Medical School, Chapel Hill, NC, USA 27705

## Abstract

The muscarinic agonist xanomeline in combination with the peripherally restricted muscarinic antagonist trospium has recently been approved for treatment of schizophrenia. Xanomeline represents the first approved antipsychotic drug without apparent activity at D2-dopamine receptors. In humans, xanomeline is reported to be metabolized to N-desmethylxanomeline, which has a similar pharmacokinetic profile to xanomeline, although its pharmacology has not been reported. We discovered that xanomeline and N-desmethylxanomeline have potent agonist and antagonist actions at many biogenic amine G protein coupled receptors. These results suggest that at least some of the actions of xanomeline and N-desmethylxanomeline could be mediated by off-target actions at serotonergic, dopaminergic, histaminergic, adrenergic and other receptors. We discuss the potential implications of these findings.
