## Supplemental Table 1 for "The polypharmacological profiles of xanomeline and N-desmethylxanomeline"

### Sheet: Sheet1
Tango				Emax/Imax			SEM:Emax/Imax			LogEC50			Std. Error:LogEC50			EC50			Log(τ/KA)			ΔΔ Log(τ/KA)(Black Leff) Gprotein/β-arrestin2
Receptor	Assay	Antagonist mode	Control	Control	Xanomeline	N-Desmethyl Xanomeline	Control	Xanomeline	N-Desmethyl Xanomeline	Control	Xanomeline	N-Desmethyl Xanomeline	Control	Xanomeline	N-Desmethyl Xanomeline	Control	Xanomeline	N-Desmethyl Xanomeline	Control	Xanomeline	N-Desmethyl Xanomeline	Control	Xanomeline	N-Desmethyl Xanomeline
CHRM1	Tango		Carbachol	Indeterminate	66.99	28.39	13.383	0.793279	0.375047	>-4.0	-6.249	-6.537	0.065	0.04382	0.04468	4.35e-05	5.634e-07	2.905e-07	Indeterminate	6.081	5.966
CHRM2	Tango		Carbachol	99.54	45.53	42.58	1.74648	0.635663	0.808868	-6.503	-6.536	-6.631	0.0698	0.04618	0.06582	3.14e-07	2.909e-07	2.337e-07	6.5	6.138	6.231
CHRM3	Tango		Carbachol	99.8	42.75	32.12	1.19569	0.379666	0.481741	-5.789	-6.964	-6.981	0.03698	0.03397	0.05682	1.626e-06	1.087e-07	1.044e-07	5.788	6.551	6.429
CHRM4	Tango		Carbachol	99.68	72.49	67.5	1.40989	0.834271	0.652406	-6.223	-7.469	-7.466	0.05169	0.0576	0.04324	5.984e-07	3.397e-08	3.417e-08	6.221	7.326	7.277
CHRM5	Tango		Carbachol	99.83	70.14	48.16	0.684737	0.986692	1.1495	-6.989	-7.238	-7.066	0.0312	0.0529	0.08408	1.025e-07	5.787e-08	8.596e-08	6.988	7.087	6.749
HTR1A	Tango		5HT	99.32	N.A.	129.7	1.71877	N.A.	87.8727	-5.961	N.A.	-4.127	0.05741	N.A.	0.5733	1.094e-06	N.A.	7.468e-05	5.959	N.A.	Indeterminate
HTR1D	Tango		5HT	99.64	73.27	51.19	1.37525	1.16798	1.866	-6.52	-6.198	-6.702	0.0552	0.057	0.1046	3.017e-07	6.337e-07	1.988e-07	6.519	6.045	6.353
HTR2A	Tango		5HT	99.97	N.A.	N.A.	1.26497	N.A.	N.A.	-6.323	N.A.	N.A.	0.04779	N.A.	N.A.	4.75e-07	N.A.	N.A.	6.323	N.A.	N.A.
HTR4	Tango		5HT	99.95	N.A.	N.A.	1.61658	N.A.	N.A.	-6.651	N.A.	N.A.	0.06702	N.A.	N.A.	2.234e-07	N.A.	N.A.	6.651	N.A.	N.A.
DRD1	Tango		Cabergoline	98.79	N.A.	N.A.	2.37406	N.A.	N.A.	-5.178	N.A.	N.A.	0.05342	N.A.	N.A.	6.631e-06	N.A.	N.A.	5.173	N.A.	N.A.
DRD2	Tango		Quinpirole	99.97	N.A.	N.A.	1.69626	N.A.	N.A.	-8.27	N.A.	N.A.	0.0989	N.A.	N.A.	5.369e-09	N.A.	N.A.	8.273	N.A.	N.A.
DRD3	Tango		Quinpirole	99.79	N.A.	N.A.	1.13623	N.A.	N.A.	-8.086	N.A.	N.A.	0.06403	N.A.	N.A.	8.21e-09	N.A.	N.A.	8.083	N.A.	N.A.
DRD4	Tango		Quinpirole	98.32	11.4	N.A.	2.17603	1.88332	N.A.	-7.166	-5.318	N.A.	0.1046	0.3183	N.A.	6.828e-08	4.804e-06	N.A.	7.163	3.983	N.A.
HRH2	Tango		Histamine	94.65	N.A.	N.A.	10.4096	N.A.	N.A.	-4.459	N.A.	N.A.	0.14	N.A.	N.A.	3.477e-05	N.A.	N.A.	4.435	N.A.	N.A.
HRH3	Tango		Histamine	99.86	2.887	16.76	0.804826	0.645478	1.94221	-6.908	-5.025	-5.121	0.03566	0.5191	0.1752	1.235e-07	9.445e-06	7.576e-06	6.907	3.828	4.414
HRH4	Tango		Histamine	99.51	37.3	10.42	1.4376	3.64193	0.86718	-6.437	-4.649	-5.845	0.0565	0.1405	0.1907	3.653e-07	2.243e-05	1.428e-06	6.437	4.136	4.775
SSTR4	Tango		Somatostatin	100	N.A.	2.879	1.07329	N.A.	0.389654	-8.379	N.A.	-6.031	0.05293	N.A.	0.3869	4.179e-09	N.A.	9.31e-07	8.376	N.A.	4.341
GPR157	Tango			N.A.	N.A.	N.A.	N.A.	N.A.	N.A.	N.A.	N.A.	N.A.	N.A.	N.A.	N.A.	N.A.	N.A.	N.A.	N.A.	N.A.	N.A.
GPR182	Tango			N.A.	N.A.	N.A.	N.A.	N.A.	N.A.	N.A.	N.A.	N.A.	N.A.	N.A.	N.A.	N.A.	N.A.	N.A.	N.A.	N.A.	N.A.
GPR25	Tango		CXCL17	N.A.	N.A.	N.A.	N.A.	N.A.	N.A.	N.A.	N.A.	N.A.	N.A.	N.A.	N.A.	N.A.	N.A.	N.A.	N.A.	N.A.	N.A.
Calcium
				Control	Xanomeline	N-Desmethyl Xanomeline	Control	Xanomeline	N-Desmethyl Xanomeline	Control	Xanomeline	N-Desmethyl Xanomeline	Control	Xanomeline	N-Desmethyl Xanomeline	Control	Xanomeline	N-Desmethyl Xanomeline	Control	Xanomeline	N-Desmethyl Xanomeline
CHRM1	Calcium		Carbachol	99.96	25.63	24.32	0.840045	0.371467	0.445137	-6.061	-7.846	-7.38	0.029	0.07788	0.09037	8.686e-07	1.425e-08	4.169e-08	6.061	7.254	6.769
CHRM3	Calcium		Carbachol	99.91	40.96	39.02	1.91911	0.484339	0.528911	-6.72	-7.469	-7.193	0.08614	0.0593	0.06429	1.906e-07	3.397e-08	6.412e-08	6.916	7.081	6.786
CHRM5	Calcium		Carbachol	99.98	35.38	31.86	1.84117	0.294391	0.315464	-6.592	-7.482	-7.086	0.0833	0.04183	0.04576	2.558e-07	3.297e-08	8.208e-08	6.919	7.03	6.589
HTR2A	Calcium		5HT	99.97	N.A.	63.36	0.424699	N.A.	1.65007	-9.019	N.A.	-5.131	0.02795	N.A.	0.05606	9.574e-10	N.A.	7.395e-06	9.019	N.A.	4.933
HTR2B	Calcium		5HT	99.95	N.A.	N.A.	0.414018	N.A.	N.A.	-9.109	N.A.	N.A.	0.02774	N.A.	N.A.	7.78e-10	N.A.	N.A.	9.11	N.A.	N.A.
HTR2C	Calcium		5HT	100	N.A.	59.05	0.362634	N.A.	0.618342	-9.51	N.A.	-5.964	0.026	N.A.	0.03477	3.094e-10	N.A.	1.087e-06	9.506	N.A.	5.731
HTR2A	Calcium	Antagonist	Clozapine	99.9317	112.73	N.A.	0.813487	2.04497	N.A.	-7.356	-5.393	N.A.	0.04035	0.04622	N.A.	4.403e-08	4.048e-06	N.A.	7.356	Indeterminate	N.A.
HTR2B	Calcium	Antagonist	Clozapine	99.9606	108.439	105.896	0.581969	1.09177	1.37814	-7.413	-5.686	-5.411	0.02919	0.02979	0.03349	3.862e-08	2.059e-06	3.881e-06	7.413	Indeterminate	Indeterminate
HTR2C	Calcium	Antagonist	Clozapine	99.5788	109.965	N.A.	1.4428	2.493	N.A.	-6.248	-5.23	N.A.	0.05376	0.05234	N.A.	5.644e-07	5.889e-06	N.A.	6.248	Indeterminate	N.A.
GloSensor
				Control	Xanomeline	N-Desmethyl Xanomeline	Control	Xanomeline	N-Desmethyl Xanomeline	Control	Xanomeline	N-Desmethyl Xanomeline	Control	Xanomeline	N-Desmethyl Xanomeline	Control	Xanomeline	N-Desmethyl Xanomeline	Control	Xanomeline	N-Desmethyl Xanomeline
CHRM2	Gi		Carbachol	100.111	85.87	107.463	1.71242	1.85156	2.18989	-7.536	-7.143	-6.342	0.06974	0.1011	0.07771	2.909e-08	7.203e-08	4.551e-07	7.503	7.044	6.347
CHRM4	Gi		Carbachol	99.8007	87.15	84.4	1.21936	0.729771	0.855056	-8.231	-9.517	-9.389	0.0597	0.05817	0.07143	5.87e-09	3.042e-10	4.087e-10	8.231	9.461	9.319
DRD2	Gi		Quinpirole	99.6735	N.A.	142.53	1.00228	N.A.	12.7999	-8.953	N.A.	-4.76	0.06554	N.A.	0.1455	1.115e-09	N.A.	1.736e-05	8.953	N.A.	Indeterminate
DRD3	Gi		Quinpirole	98.867	N.A.	N.A.	1.67951	N.A.	N.A.	-9.711	N.A.	N.A.	0.1262	N.A.	N.A.	1.947e-10	N.A.	N.A.	9.711	N.A.	N.A.
DRD4	Gi		Quinpirole	99.8333	N.A.	178.83	1.33772	N.A.	17.5226	-8.991	N.A.	-4.716	0.08398	N.A.	0.1532	1.021e-09	N.A.	1.923e-05	8.991	N.A.	Indeterminate
DRD2	Gi	Antagonist	Haloperidol	102.3	55.07	N.A.	1.19973	2.9595	N.A.	-8.51	-5.403	N.A.	0.06091	0.137	N.A.	3.091e-09	3.957e-06	N.A.	8.51	5.128	N.A.
DRD3	Gi	Antagonist	Haloperidol	99.73	76.01	N.A.	1.90237	4.18983	N.A.	-8.802	-5.635	N.A.	0.1046	0.1589	N.A.	1.578e-09	2.315e-06	N.A.	8.798	5.521	N.A.
DRD4	Gi	Antagonist	Haloperidol	99.56	48.66	N.A.	2.20721	5.7429	N.A.	-7.263	-5.404	N.A.	0.08988	0.3347	N.A.	5.462e-08	3.947e-06	N.A.	7.266	5.36	N.A.
BRET1
				Control	Xanomeline	N-Desmethyl Xanomeline	Control	Xanomeline	N-Desmethyl Xanomeline	Control	Xanomeline	N-Desmethyl Xanomeline	Control	Xanomeline	N-Desmethyl Xanomeline	Control	Xanomeline	N-Desmethyl Xanomeline	Control	Xanomeline	N-Desmethyl Xanomeline
CHRM1	barr2		Carbachol	99.17	73.23	71.26	2.3885	1.09985	1.31751	-5.565	-7.462	-6.907	0.06695	0.07535	0.08218	2.723e-06	3.448e-08	1.239e-07	5.561	7.329	6.767
CHRM2	barr2		Carbachol	99.96	N.A.	N.A.	1.12064	N.A.	N.A.	-5.809	N.A.	N.A.	0.0349	N.A.	N.A.	1.552e-06	N.A.	N.A.	5.809	N.A.	N.A.
CHRM3	barr2		Carbachol	100	21.7	32.78	1.72512	0.834848	1.16682	-5.79	-6.913	-6.421	0.05326	0.1417	0.1237	1.621e-06	1.223e-07	3.796e-07	5.79	6.01	5.792
CHRM4	barr2		Carbachol	99.43	29.07	20.53	1.82443	0.782887	1.0196	-5.409	-6.949	-6.271	0.04697	0.113	0.1802	3.904e-06	1.124e-07	5.358e-07	5.406	6.29	5.535
CHRM5	barr2		Carbachol	99.51	27.19	16.95	1.67027	3.0207	7.94434	-6.563	-5.744	-4.917	0.06789	0.3413	1.015	2.737e-07	1.802e-06	1.211e-05	6.56	5.209	6.865
DRD1	barr2		Cabergoline	99.56	N.A.	N.A.	1.83424	N.A.	N.A.	-6.547	N.A.	N.A.	0.07429	N.A.	N.A.	2.836e-07	N.A.	N.A.	6.546	N.A.	N.A.
DRD2	barr2		Quinpirole	99.85	N.A.	N.A.	1.13623	N.A.	N.A.	-7.151	N.A.	N.A.	0.05349	N.A.	N.A.	7.057e-08	N.A.	N.A.	7.153	N.A.	N.A.
DRD3	barr2		Quinpirole	N.A.	N.A.	N.A.	N.A.	N.A.	N.A.	N.A.	N.A.	N.A.	N.A.	N.A.	N.A.	N.A.	N.A.	N.A.	N.A.	N.A.	N.A.
DRD4	barr2		Quinpirole	N.A.	N.A.	N.A.	N.A.	N.A.	N.A.	N.A.	N.A.	N.A.	N.A.	N.A.	N.A.	N.A.	N.A.	N.A.	N.A.	N.A.	N.A.
HTR1D	barr2		5HT	100.2	122.4	152.1	4.10438	7.62102	10.7156	-9.332	-6.619	-6.147	0.3039	0.2515	0.2488	4.659e-10	2.407e-07	7.121e-07	9.429	Indeterminate	Indeterminate
GPR25	barr2		CXCL17	82.57	N.A.	N.A.	7.52865	N.A.	N.A.	-7.399	N.A.	N.A.	0.233	N.A.	N.A.	3.99e-08	N.A.	N.A.	7.322	N.A.	N.A.
BRET2
				Control	Xanomeline	N-Desmethyl Xanomeline	Control	Xanomeline	N-Desmethyl Xanomeline	Control	Xanomeline	N-Desmethyl Xanomeline	Control	Xanomeline	N-Desmethyl Xanomeline	Control	Xanomeline	N-Desmethyl Xanomeline	Control	Xanomeline	N-Desmethyl Xanomeline
CHRM2	Gi1		Carbachol	99.8032	64.61	87.34	0.636817	0.80829	1.08426	-6.829	-7.091	-6.229	0.02767	0.05845	0.04553	1.481e-07	8.112e-08	5.898e-07	6.829	6.917	6.173	0	1.443	1.354
CHRM2	Gi2		Carbachol	100.24	81.2	88.1	0.934153	0.981495	1.27306	-7.457	-7.626	-6.822	0.04811	0.0648	0.0637	3.488e-08	2.367e-08	1.507e-07	7.457	7.533	6.743	0	1.431	1.296
CHRM2	Gi3		Carbachol	99.2606	30.24	65.41	1.28749	1.64256	1.98782	-6.193	-6.266	-5.719	0.04694	0.2269	0.09441	6.419e-07	5.42e-07	1.91e-06	6.193	6.109	5.617	0	1.271	1.434
CHRM2	GoA		Carbachol	99.8453	99.0631	100.937	0.567016	0.658757	0.931266	-7.709	-7.813	-7.07	0.02977	0.0344	0.04108	1.956e-08	1.537e-08	8.507e-08	7.7	7.757	7.019	0	1.412	1.329
CHRM2	GoB		Carbachol	99.8554	97.163	95.101	0.615455	0.610259	0.956669	-7.822	-7.902	-7.267	0.03303	0.03325	0.04836	1.507e-08	1.252e-08	5.411e-08	7.822	7.854	7.242	0	1.387	1.43
CHRM2	Gz		Carbachol	99.9899	60.43	81.51	0.719378	0.915678	1.4301	-6.787	-6.849	-6.032	0.03088	0.06749	0.05943	1.632e-07	1.416e-07	9.279e-07	6.787	6.669	5.928	0	1.237	1.151
CHRM4	Gi1		Carbachol	99.4629	98.367	94.138	0.799053	0.48815	0.626425	-6.941	-8.454	-7.739	0.03584	0.02946	0.03564	1.146e-07	3.516e-09	1.824e-08	6.941	8.435	7.739	0	0.61	0.669
CHRM4	Gi2		Carbachol	99.9981	110.3	105.643	1.02076	0.924338	0.995352	-7.414	-8.854	-8.148	0.05071	0.0536	0.0537	3.855e-08	1.399e-09	7.106e-09	7.369	8.851	8.127	0	0.598	0.629
CHRM4	Gi3		Carbachol	99.8143	85.99	81.3	1.02711	0.685892	0.863139	-6.444	-8.082	-7.264	0.04031	0.04602	0.05389	3.596e-07	8.275e-09	5.44e-08	6.444	8.056	7.272	0	0.728	0.699
CHRM4	GoA		Carbachol	99.7606	107.37	99.9576	0.730348	0.643168	0.696862	-7.731	-8.936	-8.385	0.03862	0.03788	0.03953	1.856e-08	1.159e-09	4.122e-09	7.698	8.897	8.285	0	0.315	0.458
CHRM4	GoB		Carbachol	99.7349	106.329	101.687	0.701481	0.622961	0.677809	-7.9	-9.052	-8.59	0.0382	0.03878	0.0405	1.258e-08	8.868e-10	2.573e-09	7.871	9.05	8.558	0	0.295	0.558
CHRM4	Gz		Carbachol	99.8408	94.117	88.98	0.683583	0.624116	0.748823	-6.899	-8.201	-7.477	0.03023	0.03784	0.04165	1.262e-07	6.292e-09	3.331e-08	6.899	8.164	7.402	0	0.381	0.374
CHRM1	Gq		Carbachol	99.9278	101.247	95.851	0.88681	0.729193	0.736122	-7.082	-8.524	-7.785	0.041	0.04459	0.04081	8.288e-08	2.99e-09	1.639e-08	7.073	8.551	7.758	0	-0.29	-0.521
CHRM3	Gq		Carbachol	100.03	65.61	62.39	0.805981	0.870644	1.48437	-6.827	-7.273	-6.453	0.03493	0.06653	0.09503	1.489e-07	5.337e-08	3.526e-07	6.827	7.141	6.271	0	0.094	-0.558
CHRM5	Gq		Carbachol	99.9826	81.95	80.38	0.758061	1.03403	1.59753	-7.587	-7.528	-6.654	0.0389	0.06649	0.08709	2.587e-08	2.968e-08	2.218e-07	7.587	7.491	6.628	0	1.255	-1.264
DRD1	GsS		Cabergoline	98.913	N.A.	N.A.	1.92893	N.A.	N.A.	-6.525	N.A.	N.A.	0.07519	N.A.	N.A.	2.983e-07	N.A.	N.A.	6.525	N.A.	N.A.
DRD1	GsL		Cabergoline	99.989	N.A.	N.A.	2.67486	N.A.	N.A.	-6.896	N.A.	N.A.	0.118	N.A.	N.A.	1.269e-07	N.A.	N.A.	6.896	N.A.	N.A.
DRD2	Gi1		Quinpirole	99.897	N.A.	N.A.	0.941081	N.A.	N.A.	-7.744	N.A.	N.A.	0.04971	N.A.	N.A.	1.803e-08	N.A.	N.A.	7.744	N.A.	N.A.
DRD2	Gi2		Quinpirole	99.976	N.A.	N.A.	1.53056	N.A.	N.A.	-8.063	N.A.	N.A.	0.08579	N.A.	N.A.	8.652e-09	N.A.	N.A.	8.063	N.A.	N.A.
DRD2	Gi3		Quinpirole	100.066	N.A.	N.A.	1.83366	N.A.	N.A.	-7.498	N.A.	N.A.	0.09248	N.A.	N.A.	3.178e-08	N.A.	N.A.	7.498	N.A.	N.A.
DRD2	GoA		Quinpirole	99.9812	N.A.	N.A.	0.540804	N.A.	N.A.	-8.744	N.A.	N.A.	0.03397	N.A.	N.A.	1.803e-09	N.A.	N.A.	8.744	N.A.	N.A.
DRD2	GoB		Quinpirole	99.9595	N.A.	N.A.	0.741895	N.A.	N.A.	-8.853	N.A.	N.A.	0.04751	N.A.	N.A.	1.402e-09	N.A.	N.A.	8.853	N.A.	N.A.
DRD2	Gz		Quinpirole	99.742	N.A.	N.A.	0.941081	N.A.	N.A.	-8.208	N.A.	N.A.	0.05433	N.A.	N.A.	6.195e-09	N.A.	N.A.	8.208	N.A.	N.A.
DRD3	Gi1		Quinpirole	N.A.	N.A.	N.A.	N.A.	N.A.	N.A.	N.A.	N.A.	N.A.	N.A.	N.A.	N.A.	N.A.	N.A.	N.A.	N.A.	N.A.	N.A.
DRD3	Gi2		Quinpirole	N.A.	N.A.	N.A.	N.A.	N.A.	N.A.	N.A.	N.A.	N.A.	N.A.	N.A.	N.A.	N.A.	N.A.	N.A.	N.A.	N.A.	N.A.
DRD3	Gi3		Quinpirole	N.A.	N.A.	N.A.	N.A.	N.A.	N.A.	N.A.	N.A.	N.A.	N.A.	N.A.	N.A.	N.A.	N.A.	N.A.	N.A.	N.A.	N.A.
DRD3	GoA		Quinpirole	99.4973	N.A.	N.A.	1.23495	N.A.	N.A.	-9.426	N.A.	N.A.	0.0874	N.A.	N.A.	3.753e-10	N.A.	N.A.	9.426	N.A.	N.A.
DRD3	GoB		Quinpirole	99.6343	N.A.	N.A.	1.37236	N.A.	N.A.	-9.464	N.A.	N.A.	0.09879	N.A.	N.A.	3.434e-10	N.A.	N.A.	9.464	N.A.	N.A.
DRD3	Gz		Quinpirole	100.78	N.A.	N.A.	2.79322	N.A.	N.A.	-9.797	N.A.	N.A.	0.2533	N.A.	N.A.	1.597e-10	N.A.	N.A.	9.797	N.A.	N.A.
DRD4	Gi1		Quinpirole	100.113	N.A.	N.A.	3.22335	N.A.	N.A.	-7.932	N.A.	N.A.	0.189	N.A.	N.A.	1.168e-08	N.A.	N.A.	7.932	N.A.	N.A.
DRD4	Gi2		Quinpirole	101.678	N.A.	N.A.	2.62406	N.A.	N.A.	-9.207	N.A.	N.A.	0.1915	N.A.	N.A.	6.215e-10	N.A.	N.A.	9.207	N.A.	N.A.
DRD4	Gi3		Quinpirole	101.404	N.A.	N.A.	6.2758	N.A.	N.A.	-8.443	N.A.	N.A.	0.4822	N.A.	N.A.	3.606e-09	N.A.	N.A.	8.443	N.A.	N.A.
DRD4	GoA		Quinpirole	100.089	N.A.	N.A.	1.09581	N.A.	N.A.	-8.671	N.A.	N.A.	0.0683	N.A.	N.A.	2.135e-09	N.A.	N.A.	8.671	N.A.	N.A.
DRD4	GoB		Quinpirole	99.8429	N.A.	N.A.	1.00228	N.A.	N.A.	-8.667	N.A.	N.A.	0.06232	N.A.	N.A.	2.151e-09	N.A.	N.A.	8.667	N.A.	N.A.
DRD4	Gz		Quinpirole	100.004	N.A.	N.A.	0.751133	N.A.	N.A.	-8.866	N.A.	N.A.	0.04817	N.A.	N.A.	1.361e-09	N.A.	N.A.	8.866	N.A.	N.A.
HRH3	Gi1		Histamine	99.8538	N.A.	75.42	0.843509	N.A.	6.22961	-8.138	N.A.	-4.961	0.04809	N.A.	0.157	7.271e-09	N.A.	1.094e-05	8.138	N.A.	4.835
HRH3	Gi2		Histamine	100.1	28.46	65.4	1.15181	8.84501	4.5501	-8.362	-4.987	-5.344	0.06818	0.6431	0.1707	4.347e-09	1.029e-05	4.533e-06	8.362	4.516	5.138
HRH3	Gi3		Histamine	99.8954	N.A.	83.99	0.852746	N.A.	12.5285	-7.97	N.A.	-4.729	0.04702	N.A.	0.2358	1.072e-08	N.A.	1.865e-05	7.97	N.A.	4.653
HRH3	GoA		Histamine	99.9451	25.73	79.31	0.744204	2.96007	3.49181	-8.596	-5.384	-5.234	0.04561	0.2776	0.1015	2.535e-09	4.127e-06	5.84e-06	8.596	4.729	5.133
HRH3	GoB		Histamine	99.9235	18.96	82.78	0.741318	2.76262	4.68693	-8.601	-5.579	-5.154	0.04581	0.4083	0.1238	2.507e-09	2.638e-06	7.02e-06	8.601	4.858	5.072
HRH3	Gz		Histamine	99.8071	49.96	127.2	0.779423	2.95546	3.14829	-8.779	-5.274	-5.074	0.04923	0.1399	0.05119	1.662e-09	5.32e-06	8.425e-06	8.779	4.977	Indeterminate
HRH4	Gi1		Histamine	99.4801	49.5	79.26	1.67258	5.74002	6.67417	-7.661	-5.501	-5.312	0.08745	0.3116	0.2104	2.182e-08	3.152e-06	4.873e-06	7.661	5.192	5.269
HRH4	Gi2		Histamine	99.7494	65.8	81.01	2.16391	4.14133	4.78219	-7.788	-6.031	-5.858	0.1156	0.2159	0.1878	1.63e-08	9.316e-07	1.386e-06	7.788	5.855	5.765
HRH4	Gi3		Histamine	99.5069	40.21	86.79	1.83713	4.51315	8.52169	-7.65	-5.88	-5.196	0.09596	0.3866	0.2207	2.239e-08	1.319e-06	6.363e-06	7.65	5.581	5.131
HRH4	GoA		Histamine	98.901	37.4	81.72	2.0698	6.14878	7.85774	-7.654	-5.536	-5.204	0.1085	0.4089	0.218	2.22e-08	2.911e-06	6.245e-06	7.654	4.988	5.132
HRH4	GoB		Histamine	99.584	45.44	50.71	3.59112	71.0718	7.54019	-7.375	-4.539	-5.759	0.1785	1.775	0.395	4.218e-08	2.894e-05	1.744e-06	7.375	Indeterminate	5.272
HRH4	Gz		Histamine	100.192	50.69	111.81	1.89486	4.26315	9.27225	-8.419	-5.989	-5.447	0.1132	0.2832	0.2186	3.812e-09	1.026e-06	3.572e-06	8.419	5.687	Indeterminate
HRH2	GsS		Histamine	98.918	N.A.	N.A.	3.86536	N.A.	N.A.	-6.007	N.A.	N.A.	0.1329	N.A.	N.A.	9.83e-07	N.A.	N.A.	6.007	N.A.	N.A.
HRH2	GsL		Histamine	99.7783	N.A.	N.A.	3.73546	N.A.	N.A.	-5.818	N.A.	N.A.	0.1172	N.A.	N.A.	1.519e-06	N.A.	N.A.	5.818	N.A.	N.A.
HRH1	Gq		Histamine	100.012	N.A.	N.A.	1.31001	N.A.	N.A.	-7.504	N.A.	N.A.	0.06612	N.A.	N.A.	3.133e-08	N.A.	N.A.	7.504	N.A.	N.A.
HRH3	Gi1	Antagonist	Pitolisant	99.95	69.58	12.23	0.944545	3.24471	0.768453	-8.047	-5.252	-7.789	0.05358	0.1092	0.3384	8.98e-09	5.591e-06	1.627e-08	8.047	5.095	6.876
HRH3	Gi2	Antagonist	Pitolisant	99.85	48.83	N.A.	1.22571	3.60786	N.A.	-7.59	-5.211	N.A.	0.06364	0.1684	N.A.	2.572e-08	6.145e-06	N.A.	7.588	4.9	N.A.
HRH3	Gi3	Antagonist	Pitolisant	99.84	83.2	13.09	1.17202	5.52351	1.25862	-8.007	-5.117	-7.429	0.06602	0.1431	0.4904	9.85e-09	7.64e-06	3.722e-08	8.006	5.058	6.583
HRH3	GoA	Antagonist	Pitolisant	100	32.13	N.A.	0.64721	2.7199	N.A.	-7.868	-5.363	N.A.	0.0354	0.22	N.A.	1.356e-08	4.339e-06	N.A.	7.868	4.925	N.A.
HRH3	GoB	Antagonist	Pitolisant	100	53.74	N.A.	0.929534	6.50096	N.A.	-7.928	-4.927	N.A.	0.05147	0.2247	N.A.	1.181e-08	1.183e-05	N.A.	7.928	4.661	N.A.
HRH3	Gz	Antagonist	Pitolisant	99.92	29.53	N.A.	0.745359	4.02817	N.A.	-7.925	-4.87	N.A.	0.04132	0.2427	N.A.	1.188e-08	1.348e-05	N.A.	7.926	4.346	N.A.
HRH4	Gi1	Antagonist	JNJ7777120	100.2	45.57	65.21	2.07904	3.70543	4.75737	-7.416	-5.726	-5.33	0.1043	0.2449	0.1793	3.839e-08	1.878e-06	4.672e-06	7.42	5.383	5.146
HRH4	Gi2	Antagonist	JNJ7777120	95.62	34.39	20.29	2.97451	3.77241	3.80243	-6.942	-6.121	-6.164	0.1381	0.4066	0.7119	1.144e-07	7.564e-07	6.853e-07	6.899	6.037	5.532
HRH4	Gi3	Antagonist	JNJ7777120	99.31	57.31	51.77	2.17026	4.02933	3.22623	-7.269	-5.528	-6.059	0.1061	0.1916	0.2257	5.378e-08	2.963e-06	8.724e-07	7.263	5.278	5.853
HRH4	GoA	Antagonist	JNJ7777120	99.4	53.13	54.32	1.93297	4.33706	5.28968	-7.486	-5.862	-6.233	0.09861	0.2634	0.4757	3.268e-08	1.374e-06	5.841e-07	7.479	5.602	8.706
HRH4	GoB	Antagonist	JNJ7777120	100.4	73.8	57.2	3.37519	5.8832	4.92249	-7.284	-5.761	-6.344	0.1674	0.2646	0.3793	5.2e-08	1.733e-06	4.532e-07	7.341	5.891	6.44
HRH4	Gz	Antagonist	JNJ7777120	94.8	N.A.	N.A.	5.49118	N.A.	N.A.	-7.262	N.A.	N.A.	0.2773	N.A.	N.A.	5.467e-08	N.A.	N.A.	7.221	N.A.	N.A.
HRH2	GsS	Antagonist	Cimetidine	97.61	60.18	84.77	4.65691	4.84686	25.8711	-5.416	-5.327	-4.561	0.1232	0.197	0.4226	3.839e-06	4.714e-06	2.745e-05	5.407	5.103	4.501
HRH2	GsL	Antagonist	Cimetidine	95.94	81.82	27.38	7.78268	5.19731	5.94093	-5.495	-5.914	-6.287	0.2186	0.2089	0.8878	3.202e-06	1.218e-06	5.162e-07	5.478	5.838	5.851
HRH1	Gq	Antagonist	Pyrilamine	100.1	139.6	135.7	1.66335	4.56511	17.1184	-7.678	-5.608	-4.768	0.08796	0.09317	0.2062	2.098e-08	2.465e-06	1.706e-05	7.537	5.606	4.756
HTR1A	Gi1		5HT	99.8252	136.98	125.45	0.815796	17.7997	7.63834	-7.986	-4.547	-4.973	0.04513	0.1716	0.1138	1.033e-08	2.84e-05	1.064e-05	7.986	Indeterminate	Indeterminate
HTR1A	Gi2		5HT	99.6021	99.592	103.459	1.80653	13.4869	5.8832	-8.169	-4.93	-5.363	0.1042	0.2576	0.14	6.78e-09	1.174e-05	4.335e-06	8.143	4.955	5.318
HTR1A	Gi3		5HT	99.8396	154.84	165.28	1.26382	104.443	22.6725	-7.512	-4.123	-4.574	0.06411	0.6703	0.1883	3.073e-08	7.529e-05	2.67e-05	7.512	Indeterminate	Indeterminate
HTR1A	GoA		5HT	100.089	94.472	97.353	1.02191	2.61482	2.76435	-9.005	-5.63	-5.879	0.06754	0.07509	0.08668	9.879e-10	2.343e-06	1.321e-06	9.005	5.509	5.792
HTR1A	GoB		5HT	99.9545	91.717	98.826	0.770185	3.1506	2.71297	-8.908	-5.433	-5.7	0.04978	0.0828	0.07667	1.237e-09	3.687e-06	1.997e-06	8.903	5.276	5.61
HTR1A	Gz		5HT	100.036	146.28	130.13	0.874686	14.0527	4.53451	-8.167	-4.635	-5.108	0.05001	0.1413	0.07354	6.804e-09	2.318e-05	7.806e-06	8.167	Indeterminate	Indeterminate
HTR1D	Gi1		5HT	99.8875	69.65	88.07	1.73263	2.79784	2.54034	-9.711	-7.341	-6.876	0.1084	0.1972	0.1263	1.944e-10	4.565e-08	1.331e-07	9.711	7.185	6.814
HTR1D	Gi2		5HT	100.147	52.73	66.28	1.55538	2.09809	2.61828	-9.989	-7.745	-7.441	0.1093	0.2397	0.2077	1.024e-10	1.798e-08	3.625e-08	9.989	7.463	7.207
HTR1D	Gi3		5HT	99.3905	66.7	82.07	2.02765	2.82728	2.73318	-9.572	-7.855	-7.022	0.126	0.2491	0.1633	2.677e-10	1.397e-08	9.512e-08	9.572	7.784	7.079
HTR1D	GoA		5HT	100.255	86.5	92.242	0.998816	1.82731	1.77016	-9.692	-7.399	-7.2	0.06488	0.1047	0.09114	2.03e-10	3.994e-08	6.313e-08	9.692	7.29	7.115
HTR1D	GoB		5HT	99.827	63.41	73.84	1.45896	2.47164	2.20144	-9.707	-7.753	-7.589	0.09117	0.205	0.1533	1.961e-10	1.764e-08	2.578e-08	9.707	7.548	7.461
HTR1D	Gz		5HT	99.8087	85.3	93.586	1.15874	1.84232	2.47914	-9.822	-7.237	-6.836	0.07364	0.1036	0.1148	1.506e-10	5.8e-08	1.46e-07	9.822	7.174	6.807
HTR2A	Gq		5HT	99.0098	N.A.	98.094	0.899794	N.A.	2.27989	-9.144	N.A.	-5.48	0.0612	N.A.	0.08574	7.182e-10	N.A.	3.312e-06	9.144	N.A.	5.589
HTR2B	Gq		5HT	98.981	N.A.	N.A.	1.01026	N.A.	N.A.	-9.34	N.A.	N.A.	0.07138	N.A.	N.A.	4.575e-10	N.A.	N.A.	9.34	N.A.	N.A.
HTR2C	Gq		5HT	98.886	N.A.	106.378	0.940043	N.A.	2.36889	-9.309	N.A.	-5.711	0.06587	N.A.	0.09368	4.91e-10	N.A.	1.943e-06	9.276	N.A.	5.837
GPR25	Gi1		CXCL17	N.A.	N.A.	N.A.	N.A.	N.A.	N.A.	N.A.	N.A.	N.A.	N.A.	N.A.	N.A.	N.A.	N.A.	N.A.	N.A.	N.A.	N.A.
GPR25	Gi2		CXCL17	N.A.	N.A.	N.A.	N.A.	N.A.	N.A.	N.A.	N.A.	N.A.	N.A.	N.A.	N.A.	N.A.	N.A.	N.A.	N.A.	N.A.	N.A.
GPR25	Gi3		CXCL17	N.A.	N.A.	N.A.	N.A.	N.A.	N.A.	N.A.	N.A.	N.A.	N.A.	N.A.	N.A.	N.A.	N.A.	N.A.	N.A.	N.A.	N.A.
GPR25	GoA		CXCL17	N.A.	N.A.	N.A.	N.A.	N.A.	N.A.	N.A.	N.A.	N.A.	N.A.	N.A.	N.A.	N.A.	N.A.	N.A.	N.A.	N.A.	N.A.
GPR25	GoB		CXCL17	N.A.	N.A.	N.A.	N.A.	N.A.	N.A.	N.A.	N.A.	N.A.	N.A.	N.A.	N.A.	N.A.	N.A.	N.A.	N.A.	N.A.	N.A.
GPR25	Gz		CXCL17	N.A.	N.A.	N.A.	N.A.	N.A.	N.A.	N.A.	N.A.	N.A.	N.A.	N.A.	N.A.	N.A.	N.A.	N.A.	N.A.	N.A.	N.A.
GPR25	Gq		CXCL17	N.A.	N.A.	N.A.	N.A.	N.A.	N.A.	N.A.	N.A.	N.A.	N.A.	N.A.	N.A.	N.A.	N.A.	N.A.	N.A.	N.A.	N.A.

### Sheet: Sheet2
		Tango							Log(τ/KA)
		Receptor	Assay	Antagonist mode	Control				Control	Xanomeline	N-Desmethyl Xanomeline
		CHRM1	Tango		Carbachol				Indeterminate	6.081	5.966
		CHRM2	Tango		Carbachol				6.5	6.138	6.231
		CHRM3	Tango		Carbachol				5.788	6.551	6.429
		CHRM4	Tango		Carbachol				6.221	7.326	7.277
		CHRM5	Tango		Carbachol				6.988	7.087	6.749
		HTR1A	Tango		5HT				5.959	N.A.	Indeterminate
		HTR1D	Tango		5HT				6.519	6.045	6.353
		HTR2A	Tango		5HT				6.323	N.A.	N.A.
		HTR4	Tango		5HT				6.651	N.A.	N.A.
		DRD1	Tango		Cabergoline				5.173	N.A.	N.A.
		DRD2	Tango		Quinpirole				8.273	N.A.	N.A.
		DRD3	Tango		Quinpirole				8.083	N.A.	N.A.
		DRD4	Tango		Quinpirole				7.163	3.983	N.A.
		HRH2	Tango		Histamine				4.435	N.A.	N.A.
		HRH3	Tango		Histamine				6.907	3.828	4.414
		HRH4	Tango		Histamine				6.437	4.136	4.775
		SSTR4	Tango		Somatostatin				8.376	N.A.	4.341
		GPR157	Tango						N.A.	N.A.	N.A.
		GPR182	Tango						N.A.	N.A.	N.A.
		GPR25	Tango		CXCL17				N.A.	N.A.	N.A.
		Calcium
									Control	Xanomeline	N-Desmethyl Xanomeline
		CHRM1	Calcium		Carbachol				6.061	7.254	6.769
		CHRM3	Calcium		Carbachol				6.916	7.081	6.786
		CHRM5	Calcium		Carbachol				6.919	7.03	6.589
		HTR2A	Calcium		5HT				9.019	N.A.	4.933
		HTR2B	Calcium		5HT				9.11	N.A.	N.A.
		HTR2C	Calcium		5HT				9.506	N.A.	5.731
		HTR2A	Calcium	Antagonist	Clozapine				7.356	Indeterminate	N.A.
		HTR2B	Calcium	Antagonist	Clozapine				7.413	Indeterminate	Indeterminate
		HTR2C	Calcium	Antagonist	Clozapine				6.248	Indeterminate	N.A.
		GloSensor
									Control	Xanomeline	N-Desmethyl Xanomeline
		CHRM2	Gi		Carbachol				7.503	7.044	6.347
		CHRM4	Gi		Carbachol				8.231	9.461	9.319
		DRD2	Gi		Quinpirole				8.953	N.A.	Indeterminate
		DRD3	Gi		Quinpirole				9.711	N.A.	N.A.
		DRD4	Gi		Quinpirole				8.991	N.A.	Indeterminate
		DRD2	Gi	Antagonist	Haloperidol				8.51	5.128	N.A.
		DRD3	Gi	Antagonist	Haloperidol				8.798	5.521	N.A.
		DRD4	Gi	Antagonist	Haloperidol				7.266	5.36	N.A.
		BRET1
									Control	Xanomeline	N-Desmethyl Xanomeline
		CHRM1	barr2		Carbachol				5.561	7.329	6.767
		CHRM2	barr2		Carbachol				5.809	N.A.	N.A.
		CHRM3	barr2		Carbachol				5.79	6.01	5.792
		CHRM4	barr2		Carbachol				5.406	6.29	5.535
		CHRM5	barr2		Carbachol				6.56	5.209	6.865
		DRD1	barr2		Cabergoline				6.546	N.A.	N.A.
		DRD2	barr2		Quinpirole				7.153	N.A.	N.A.
		DRD3	barr2		Quinpirole				N.A.	N.A.	N.A.
		DRD4	barr2		Quinpirole				N.A.	N.A.	N.A.
		HTR1D	barr2		5HT				9.429	Indeterminate	Indeterminate
		GPR25	barr2		CXCL17				7.322	N.A.	N.A.
		BRET2
									Control	Xanomeline	N-Desmethyl Xanomeline
		CHRM2	Gi1		Carbachol				6.829	6.917	6.173
		CHRM2	Gi2		Carbachol				7.457	7.533	6.743
		CHRM2	Gi3		Carbachol				6.193	6.109	5.617
		CHRM2	GoA		Carbachol				7.7	7.757	7.019
		CHRM2	GoB		Carbachol				7.822	7.854	7.242
		CHRM2	Gz		Carbachol				6.787	6.669	5.928
		CHRM4	Gi1		Carbachol				6.941	8.435	7.739
		CHRM4	Gi2		Carbachol				7.369	8.851	8.127
		CHRM4	Gi3		Carbachol				6.444	8.056	7.272
		CHRM4	GoA		Carbachol				7.698	8.897	8.285
		CHRM4	GoB		Carbachol				7.871	9.05	8.558
		CHRM4	Gz		Carbachol				6.899	8.164	7.402
		CHRM1	Gq		Carbachol				7.073	8.551	7.758
		CHRM3	Gq		Carbachol				6.827	7.141	6.271
		CHRM5	Gq		Carbachol				7.587	7.491	6.628
		DRD1	GsS		Cabergoline				6.525	N.A.	N.A.
		DRD1	GsL		Cabergoline				6.896	N.A.	N.A.
		DRD2	Gi1		Quinpirole				7.744	N.A.	N.A.
		DRD2	Gi2		Quinpirole				8.063	N.A.	N.A.
		DRD2	Gi3		Quinpirole				7.498	N.A.	N.A.
		DRD2	GoA		Quinpirole				8.744	N.A.	N.A.
		DRD2	GoB		Quinpirole				8.853	N.A.	N.A.
		DRD2	Gz		Quinpirole				8.208	N.A.	N.A.
		DRD3	Gi1		Quinpirole				N.A.	N.A.	N.A.
		DRD3	Gi2		Quinpirole				N.A.	N.A.	N.A.
		DRD3	Gi3		Quinpirole				N.A.	N.A.	N.A.
		DRD3	GoA		Quinpirole				9.426	N.A.	N.A.
		DRD3	GoB		Quinpirole				9.464	N.A.	N.A.
		DRD3	Gz		Quinpirole				9.797	N.A.	N.A.
		DRD4	Gi1		Quinpirole				7.932	N.A.	N.A.
		DRD4	Gi2		Quinpirole				9.207	N.A.	N.A.
		DRD4	Gi3		Quinpirole				8.443	N.A.	N.A.
		DRD4	GoA		Quinpirole				8.671	N.A.	N.A.
		DRD4	GoB		Quinpirole				8.667	N.A.	N.A.
		DRD4	Gz		Quinpirole				8.866	N.A.	N.A.
		HRH3	Gi1		Histamine				8.138	N.A.	4.835
		HRH3	Gi2		Histamine				8.362	4.516	5.138
		HRH3	Gi3		Histamine				7.97	N.A.	4.653
		HRH3	GoA		Histamine				8.596	4.729	5.133
		HRH3	GoB		Histamine				8.601	4.858	5.072
		HRH3	Gz		Histamine				8.779	4.977	Indeterminate
		HRH4	Gi1		Histamine				7.661	5.192	5.269
		HRH4	Gi2		Histamine				7.788	5.855	5.765
		HRH4	Gi3		Histamine				7.65	5.581	5.131
		HRH4	GoA		Histamine				7.654	4.988	5.132
		HRH4	GoB		Histamine				7.375	Indeterminate	5.272
		HRH4	Gz		Histamine				8.419	5.687	Indeterminate
		HRH2	GsS		Histamine				6.007	N.A.	N.A.
		HRH2	GsL		Histamine				5.818	N.A.	N.A.
		HRH1	Gq		Histamine				7.504	N.A.	N.A.
		HRH3	Gi1	Antagonist	Pitolisant				8.047	5.095	6.876
		HRH3	Gi2	Antagonist	Pitolisant				7.588	4.9	N.A.
		HRH3	Gi3	Antagonist	Pitolisant				8.006	5.058	6.583
		HRH3	GoA	Antagonist	Pitolisant				7.868	4.925	N.A.
		HRH3	GoB	Antagonist	Pitolisant				7.928	4.661	N.A.
		HRH3	Gz	Antagonist	Pitolisant				7.926	4.346	N.A.
		HRH4	Gi1	Antagonist	JNJ7777120				7.42	5.383	5.146
		HRH4	Gi2	Antagonist	JNJ7777120				6.899	6.037	5.532
		HRH4	Gi3	Antagonist	JNJ7777120				7.263	5.278	5.853
		HRH4	GoA	Antagonist	JNJ7777120				7.479	5.602	8.706
		HRH4	GoB	Antagonist	JNJ7777120				7.341	5.891	6.44
		HRH4	Gz	Antagonist	JNJ7777120				7.221	N.A.	N.A.
		HRH2	GsS	Antagonist	Cimetidine				5.407	5.103	4.501
		HRH2	GsL	Antagonist	Cimetidine				5.478	5.838	5.851
		HRH1	Gq	Antagonist	Pyrilamine				7.537	5.606	4.756
		HTR1A	Gi1		5HT				7.986	Indeterminate	Indeterminate
		HTR1A	Gi2		5HT				8.143	4.955	5.318
		HTR1A	Gi3		5HT				7.512	Indeterminate	Indeterminate
		HTR1A	GoA		5HT				9.005	5.509	5.792
		HTR1A	GoB		5HT				8.903	5.276	5.61
		HTR1A	Gz		5HT				8.167	Indeterminate	Indeterminate
		HTR1D	Gi1		5HT				9.711	7.185	6.814
		HTR1D	Gi2		5HT				9.989	7.463	7.207
		HTR1D	Gi3		5HT				9.572	7.784	7.079
		HTR1D	GoA		5HT				9.692	7.29	7.115
		HTR1D	GoB		5HT				9.707	7.548	7.461
		HTR1D	Gz		5HT				9.822	7.174	6.807
		HTR2A	Gq		5HT				9.144	N.A.	5.589
		HTR2B	Gq		5HT				9.34	N.A.	N.A.
		HTR2C	Gq		5HT				9.276	N.A.	5.837
		GPR25	Gi1		CXCL17				N.A.	N.A.	N.A.
		GPR25	Gi2		CXCL17				N.A.	N.A.	N.A.
		GPR25	Gi3		CXCL17				N.A.	N.A.	N.A.
		GPR25	GoA		CXCL17				N.A.	N.A.	N.A.
		GPR25	GoB		CXCL17				N.A.	N.A.	N.A.
		GPR25	Gz		CXCL17				N.A.	N.A.	N.A.
		GPR25	Gq		CXCL17				N.A.	N.A.	N.A.
